# Identifying associations of *de novo* noncoding variants with autism through integration of gene expression, sequence and sex information

**DOI:** 10.1101/2024.03.20.585624

**Authors:** Runjia Li, Jason Ernst

**Author notes:** Correspondence (JE).

## Abstract

Whole-genome sequencing (WGS) data is facilitating genome-wide identification of rare noncoding variants, while elucidating their roles in disease remains challenging. Towards this end, we first revisit a reported significant brain-related association signal of autism spectrum disorder (ASD) detected from *de novo* noncoding variants attributed to deep-learning and show that local GC content can capture similar association signals. We further show that the association signal appears driven by variants from male proband-female sibling pairs that are upstream of assigned genes. We then develop Expression Neighborhood Sequence Association Study (ENSAS), which utilizes gene expression correlations and sequence information, to more systematically identify phenotype-associated variant sets. Applying ENSAS to the same set of *de novo* variants, we identify gene expression-based neighborhoods showing significant ASD association signal, enriched for synapse-related gene ontology terms. For these top neighborhoods, we also identify chromatin states annotations of variants that are predictive of the proband-sibling local GC content differences. Our work provides new insights into associations of non-coding *de novo* mutations in ASD and presents an analytical framework applicable to other phenotypes.
