## Supplementary tables for "Identifying associations of *de novo* noncoding variants with autism through integration of gene expression, sequence and sex information"

### Sheet: Table 1
Local GC content vs. DIS analysis across 53 GTEx tissues
Name	local GC content p	DIS p	local GC content p no CDS CSS	DIS p no CDS CSS	DIS p corrected no CDS CSS	male proband female sibling local GC content p no CDS CSS	male proband male sibling local GC content p no CDS CSS	male proband female sibling upstream local GC content p no CDS CSS	male proband female sibling downstream local GC content p no CDS CSS	num. variants	num. variants no CDS CSS	num. variants male proband female sibling no CDS CSS	num. variants male proband male sibling no CDS CSS	num. variants male proband female sibling upstream no CDS CSS	num. variants male proband female sibling downstream no CDS CSS
GTEx/tissue_GTEx_specific.Adipose...Subcutaneous.ensembl.txt	0.147694	0.219478	0.158207	0.212105	0.220514	0.290093	0.41329	0.452587	0.332069	4200	4016	1863	1571	701	877
GTEx/tissue_GTEx_specific.Adipose...Visceral..Omentum..ensembl.txt	0.0610926	0.0353766	0.0281762	0.0285013	0.255243	0.277273	0.0661454	0.668343	0.244952	3854	3676	1716	1423	649	819
GTEx/tissue_GTEx_specific.Adrenal.Gland.ensembl.txt	0.195577	0.148426	0.27939	0.288007	0.453557	0.41257	0.698382	0.573817	0.641756	3489	3317	1475	1331	507	673
GTEx/tissue_GTEx_specific.Artery...Aorta.ensembl.txt	0.112043	0.194956	0.0750138	0.168954	0.785975	0.302599	0.151308	0.181693	0.574735	5251	5049	2291	2008	841	1059
GTEx/tissue_GTEx_specific.Artery...Coronary.ensembl.txt	0.0992204	0.517111	0.124	0.632114	0.980493	0.340604	0.31876	0.682238	0.278483	4433	4244	1966	1630	721	905
GTEx/tissue_GTEx_specific.Artery...Tibial.ensembl.txt	0.581833	0.840568	0.541361	0.839355	0.883316	0.409921	0.612442	0.840928	0.18148	4847	4673	2135	1856	784	978
GTEx/tissue_GTEx_specific.Bladder.ensembl.txt	0.0701808	0.119422	0.0798942	0.189682	0.5531	0.0150609	0.753941	0.637797	0.288138	5851	5582	2577	2187	951	1179
GTEx/tissue_GTEx_specific.Brain...Amygdala.ensembl.txt	0.00293387	0.00596309	0.00662218	0.029331	0.474909	0.00204826	0.313438	1.14988e-05	0.330297	9516	9157	4105	3695	1461	1883
GTEx/tissue_GTEx_specific.Brain...Anterior.cingulate.cortex..BA24..ensembl.txt	0.00966428	0.00489858	0.0258524	0.0310129	0.1764	0.000471658	0.732467	3.29838e-06	0.24095	10344	9945	4444	4008	1607	2007
GTEx/tissue_GTEx_specific.Brain...Caudate..basal.ganglia..ensembl.txt	0.00601722	0.00295232	0.0146904	0.0152699	0.215333	0.000442516	0.606642	3.88132e-06	0.408956	9867	9452	4222	3822	1516	1945
GTEx/tissue_GTEx_specific.Brain...Cerebellar.Hemisphere.ensembl.txt	0.0656868	0.0345715	0.0681956	0.0716509	0.399341	0.0938736	0.38038	0.0324283	0.43688	12567	11979	5321	4828	1857	2451
GTEx/tissue_GTEx_specific.Brain...Cerebellum.ensembl.txt	0.0179095	0.00513971	0.0232692	0.0178761	0.280486	0.0196735	0.351271	0.00725272	0.222493	12717	12105	5396	4870	1928	2466
GTEx/tissue_GTEx_specific.Brain...Cortex.ensembl.txt	0.0440892	0.0112055	0.106129	0.0659738	0.156125	0.00424319	0.886425	1.88605e-05	0.542124	11620	11148	4968	4485	1786	2249
GTEx/tissue_GTEx_specific.Brain...Frontal.Cortex..BA9..ensembl.txt	0.00578262	0.00343786	0.0211562	0.0267378	0.158397	0.00154584	0.734333	1.13175e-05	0.373462	12328	11855	5285	4749	1886	2417
GTEx/tissue_GTEx_specific.Brain...Hippocampus.ensembl.txt	0.0102969	0.00222041	0.0341192	0.0219724	0.153786	0.00400916	0.533168	7.63286e-05	0.339303	9417	9036	4040	3647	1432	1836
GTEx/tissue_GTEx_specific.Brain...Hypothalamus.ensembl.txt	0.00441225	0.00612503	0.00677932	0.0168273	0.318856	0.000137662	0.464331	0.000174061	0.0566267	10912	10490	4660	4243	1678	2146
GTEx/tissue_GTEx_specific.Brain...Nucleus.accumbens..basal.ganglia..ensembl.txt	0.0036395	0.00160217	0.00755368	0.00745627	0.176359	0.000127921	0.487425	7.52277e-06	0.258765	10846	10397	4620	4229	1651	2114
GTEx/tissue_GTEx_specific.Brain...Putamen..basal.ganglia..ensembl.txt	0.0279526	0.00980958	0.0590819	0.0399325	0.0995748	0.00295093	0.616353	4.88763e-06	0.522723	8955	8595	3856	3479	1384	1762
GTEx/tissue_GTEx_specific.Brain...Spinal.cord..cervical.c.1..ensembl.txt	0.0163933	0.0276433	0.028674	0.0654418	0.523263	0.0017132	0.635459	0.000615554	0.292182	8796	8478	3770	3434	1335	1754
GTEx/tissue_GTEx_specific.Brain...Substantia.nigra.ensembl.txt	0.00605578	0.00351491	0.0147827	0.014089	0.233441	0.00326652	0.445854	2.00794e-05	0.433512	8739	8411	3735	3436	1324	1736
GTEx/tissue_GTEx_specific.Breast...Mammary.Tissue.ensembl.txt	0.707581	0.510384	0.61269	0.391826	0.115994	0.635191	0.612998	0.900574	0.191735	4338	4118	1948	1579	731	905
GTEx/tissue_GTEx_specific.Cells...EBV.transformed.lymphocytes.ensembl.txt	0.280194	0.123987	0.325504	0.181264	0.15636	0.204049	0.939137	0.152616	0.405731	6500	6108	2849	2384	1012	1310
GTEx/tissue_GTEx_specific.Cells...Transformed.fibroblasts.ensembl.txt	0.117885	0.285804	0.0652757	0.180754	0.443284	0.185667	0.0607836	0.248508	0.159997	5667	5425	2520	2144	864	1177
GTEx/tissue_GTEx_specific.Cervix...Ectocervix.ensembl.txt	0.309217	0.645357	0.164013	0.386328	0.771003	0.0463658	0.710701	0.647414	0.129311	5455	5209	2353	2058	883	1060
GTEx/tissue_GTEx_specific.Cervix...Endocervix.ensembl.txt	0.0755317	0.482866	0.0392686	0.369521	0.974825	0.0486783	0.165432	0.545534	0.12252	6272	6003	2722	2393	1015	1258
GTEx/tissue_GTEx_specific.Colon...Sigmoid.ensembl.txt	0.481465	0.256317	0.594004	0.357767	0.286504	0.341278	0.775538	0.810729	0.427316	4814	4649	2168	1843	785	1006
GTEx/tissue_GTEx_specific.Colon...Transverse.ensembl.txt	0.173215	0.0362172	0.191753	0.0693454	0.0631491	0.0872036	0.819279	0.519996	0.198541	5199	4921	2326	1912	828	1090
GTEx/tissue_GTEx_specific.Esophagus...Gastroesophageal.Junction.ensembl.txt	0.206977	0.0175412	0.215049	0.0239786	0.0855939	0.0647858	0.62977	0.56044	0.418228	3306	3208	1511	1256	560	700
GTEx/tissue_GTEx_specific.Esophagus...Mucosa.ensembl.txt	0.536734	0.4707	0.432682	0.425319	0.247127	0.188803	0.798254	0.452286	0.68575	5028	4734	2194	1867	871	1022
GTEx/tissue_GTEx_specific.Esophagus...Muscularis.ensembl.txt	0.278801	0.118139	0.282322	0.145235	0.282459	0.0511753	0.81539	0.454079	0.0781914	3552	3433	1596	1362	578	723
GTEx/tissue_GTEx_specific.Fallopian.Tube.ensembl.txt	0.0880171	0.0815535	0.110474	0.082797	0.394587	0.612757	0.0750674	0.945572	0.508488	5771	5458	2493	2168	925	1183
GTEx/tissue_GTEx_specific.Heart...Atrial.Appendage.ensembl.txt	0.259098	0.680452	0.311236	0.749107	0.972082	0.232473	0.450547	0.241917	0.837621	3060	2905	1308	1159	497	576
GTEx/tissue_GTEx_specific.Heart...Left.Ventricle.ensembl.txt	0.176737	0.215661	0.189062	0.235132	0.579447	0.414807	0.131588	0.166863	0.742664	2376	2241	996	902	358	428
GTEx/tissue_GTEx_specific.Kidney...Cortex.ensembl.txt	0.429114	0.507668	0.458273	0.508654	0.469561	0.231415	0.80453	0.774973	0.48028	5172	4924	2272	1926	828	1059
GTEx/tissue_GTEx_specific.Liver.ensembl.txt	0.0461035	0.216335	0.0633488	0.392332	0.902508	0.385372	0.0811445	0.466355	0.547262	3870	3637	1707	1386	603	813
GTEx/tissue_GTEx_specific.Lung.ensembl.txt	0.0310997	0.0305751	0.0213482	0.0222082	0.378718	0.0749606	0.139575	0.124539	0.48357	8150	7685	3530	3057	1322	1649
GTEx/tissue_GTEx_specific.Minor.Salivary.Gland.ensembl.txt	0.479477	0.450636	0.506699	0.498867	0.26829	0.255946	0.829931	0.693278	0.606804	5654	5375	2513	2138	975	1110
GTEx/tissue_GTEx_specific.Muscle...Skeletal.ensembl.txt	0.191028	0.269212	0.291415	0.469911	0.66895	0.0106739	0.778482	0.266054	0.0487541	3046	2868	1270	1152	454	572
GTEx/tissue_GTEx_specific.Nerve...Tibial.ensembl.txt	0.152908	0.277275	0.128406	0.331314	0.851521	0.0156905	0.715208	0.0448217	0.297406	6602	6301	2888	2473	1016	1314
GTEx/tissue_GTEx_specific.Ovary.ensembl.txt	0.232841	0.666751	0.177925	0.618302	0.972137	0.167506	0.629263	0.742166	0.0581438	4900	4685	2114	1856	750	990
GTEx/tissue_GTEx_specific.Pancreas.ensembl.txt	0.753675	0.500014	0.738967	0.560714	0.447211	0.123082	0.99281	0.615696	0.0664832	3424	3227	1493	1285	556	689
GTEx/tissue_GTEx_specific.Pituitary.ensembl.txt	0.0592246	0.0834044	0.12251	0.180841	0.425576	0.0274128	0.785824	0.0367535	0.51677	10954	10452	4696	4207	1690	2164
GTEx/tissue_GTEx_specific.Prostate.ensembl.txt	0.172343	0.408796	0.177681	0.417907	0.598444	0.239999	0.587847	0.934478	0.297522	5743	5488	2604	2092	937	1195
GTEx/tissue_GTEx_specific.Skin...Not.Sun.Exposed..Suprapubic..ensembl.txt	0.714197	0.369046	0.694844	0.417411	0.142916	0.279725	0.958466	0.839647	0.23646	6173	5833	2686	2300	1009	1268
GTEx/tissue_GTEx_specific.Skin...Sun.Exposed..Lower.leg..ensembl.txt	0.558551	0.244484	0.526168	0.29261	0.101186	0.079056	0.969449	0.66445	0.141683	6518	6166	2828	2419	1066	1318
GTEx/tissue_GTEx_specific.Small.Intestine...Terminal.Ileum.ensembl.txt	0.153865	0.0122689	0.172398	0.0370947	0.0409675	0.37415	0.317979	0.737998	0.371938	6420	6042	2870	2337	1084	1334
GTEx/tissue_GTEx_specific.Spleen.ensembl.txt	0.26013	0.0612727	0.310298	0.0922896	0.0272529	0.116501	0.845215	0.233267	0.126486	7416	6975	3167	2758	1120	1485
GTEx/tissue_GTEx_specific.Stomach.ensembl.txt	0.327179	0.389139	0.362231	0.504903	0.632123	0.154101	0.853103	0.576351	0.179067	4022	3794	1772	1515	675	858
GTEx/tissue_GTEx_specific.Testis.ensembl.txt	0.0206453	0.0192093	0.0282709	0.0299783	0.268012	0.00187563	0.683975	0.293447	0.0629453	21214	20095	9027	8056	3142	3980
GTEx/tissue_GTEx_specific.Thyroid.ensembl.txt	0.47425	0.743019	0.441497	0.755077	0.76488	0.389668	0.815033	0.687085	0.458547	6519	6208	2787	2495	1000	1297
GTEx/tissue_GTEx_specific.Uterus.ensembl.txt	0.0951136	0.26275	0.0878393	0.317385	0.846798	0.114098	0.419291	0.727214	0.326618	4163	3994	1895	1532	652	895
GTEx/tissue_GTEx_specific.Vagina.ensembl.txt	0.349592	0.189389	0.188112	0.131751	0.244883	0.110543	0.716318	0.301409	0.414247	5223	4963	2290	1938	864	1070
GTEx/tissue_GTEx_specific.Whole.Blood.ensembl.txt	0.0182009	0.022064	0.00935558	0.00888955	0.435432	0.0706394	0.172998	0.199562	0.216964	3969	3700	1671	1476	636	787

### Sheet: Table 2
Percentage of differences in local GC content between proband and sibling variants predicted by the variants’ chromatin state annotations, neighborhood surrounding gene OPCML1
Roadmap ID	Percentage explained	Proband avg pred rank	Sibling avg pred rank	Desc	Group
E055	50.194	523.902	476.86	Foreskin Fibroblast Primary Cells skin01	Epithelial
E092	48.063	521.934	476.889	Fetal Stomach	Digestive
E017	47.0911	521.129	476.995	IMR90 fetal lung fibroblasts Cell Line	IMR90
E090	40.603	518.898	480.844	Fetal Muscle Leg	Muscle
E118	37.2685	518.013	483.085	HepG2 Hepatocellular Carcinoma Cell Line	ENCODE2012
E080	34.9067	516.307	483.592	Fetal Adrenal Gland	Other
E056	34.4887	515.215	482.892	Foreskin Fibroblast Primary Cells skin02	Epithelial
E006	31.6863	514.365	484.668	H1 Derived Mesenchymal Stem Cells	ES-deriv
E058	29.885	514.844	486.836	Foreskin Keratinocyte Primary Cells skin03	Epithelial
E034	29.664	512.353	484.552	Primary T cells from peripheral blood	Blood & T-cell
E089	29.2001	513.834	486.467	Fetal Muscle Trunk	Muscle
E069	28.3305	513.943	487.391	Brain Cingulate Gyrus	Brain
E073	28.0772	514.317	488.003	Brain_Dorsolateral_Prefrontal_Cortex	Brain
E075	27.9362	513.718	487.537	Colonic Mucosa	Digestive
E022	27.8709	513.632	487.511	iPS DF 19.11 Cells	iPSC
E111	27.4177	511.419	485.723	Stomach Smooth Muscle	Sm. Muscle
E119	27.2722	511.735	486.175	HMEC Mammary Epithelial Primary Cells	ENCODE2012
E079	26.9128	513.129	487.907	Esophagus	Digestive
E012	26.7784	512.439	487.342	hESC Derived CD56+ Ectoderm Cultured Cells	ES-deriv
E059	26.6726	512.583	487.585	Foreskin Melanocyte Primary Cells skin01	Epithelial
E005	26.0541	511.482	487.064	H1 BMP4 Derived Trophoblast Cultured Cells	ES-deriv
E116	25.9847	510.999	486.646	GM12878 Lymphoblastoid Cells	ENCODE2012
E127	25.8696	512.047	487.801	NHEK-Epidermal Keratinocyte Primary Cells	ENCODE2012
E101	24.5888	511.85	488.805	Rectal Mucosa Donor 29	Digestive
E062	24.2633	511.67	488.93	Primary mononuclear cells from peripheral blood	Blood & T-cell
E102	24.2481	511.046	488.32	Rectal Mucosa Donor 31	Digestive
E128	23.6191	509.274	487.138	NHLF Lung Fibroblast Primary Cells	ENCODE2012
E068	23.4579	513.369	491.384	Brain Anterior Caudate	Brain
E065	23.1487	510.602	488.907	Aorta	Heart
E091	22.7789	510.24	488.891	Placenta	Other
E096	22.3809	509.742	488.767	Lung	Other
E129	22.3675	510.884	489.921	Osteoblast Primary Cells	ENCODE2012
E106	22.0102	509.426	488.798	Sigmoid Colon	Digestive
E044	21.3072	509.034	489.065	Primary T regulatory cells from peripheral blood	Blood & T-cell
E050	20.874	510.249	490.686	Primary hematopoietic stem cells G-CSF-mobilized Female	HSC & B-cell
E124	20.6475	509.239	489.889	Monocytes-CD14+ RO01746 Primary Cells	ENCODE2012
E007	20.2378	508.722	489.755	H1 Derived Neuronal Progenitor Cultured Cells	ES-deriv
E078	20.0056	509.94	491.191	Duodenum Smooth Muscle	Sm. Muscle
E084	19.9862	508.222	489.491	Fetal Intestine Large	Digestive
E108	19.7891	509.145	490.598	Skeletal Muscle Female	Muscle
E042	19.7581	507.829	489.312	Primary T helper 17 cells PMA-I stimulated	Blood & T-cell
E093	19.6381	507.892	489.487	Fetal Thymus	Thymus
E085	19.6237	508.814	490.422	Fetal Intestine Small	Digestive
E099	19.547	508.258	489.938	Placenta Amnion	Other
E100	19.425	508.944	490.739	Psoas Muscle	Muscle
E008	19.3352	509.041	490.92	H9 Cells	ESC
E113	19.3306	508.124	490.007	Spleen	Other
E016	19.2568	508.259	490.212	HUES64 Cells	ESC
E015	19.1316	507.534	489.603	HUES6 Cells	ESC
E125	19.0938	509.074	491.179	NH-A Astrocytes Primary Cells	ENCODE2012
E072	18.6222	508.196	490.743	Brain Inferior Temporal Lobe	Brain
E123	18.5263	507.952	490.589	K562 Leukemia Cells	ENCODE2012
E087	18.4145	507.37	490.112	Pancreatic Islets	Other
E067	18.2207	509.534	492.458	Brain Angular Gyrus	Brain
E095	18.1799	507.816	490.778	Left Ventricle	Heart
E076	18.0952	508.844	491.886	Colon Smooth Muscle	Sm. Muscle
E061	17.795	508.601	491.924	Foreskin Melanocyte Primary Cells skin03	Epithelial
E112	17.5847	508.98	492.499	Thymus	Thymus
E021	17.5155	507.974	491.559	iPS DF 6.9 Cells	iPSC
E039	17.3551	508.569	492.303	Primary T helper naive cells from peripheral blood	Blood & T-cell
E105	17.3381	506.507	490.258	Right Ventricle	Heart
E122	17.2574	507.959	491.786	HUVEC Umbilical Vein Endothelial Primary Cells	ENCODE2012
E063	16.9687	506.534	490.631	Adipose Nuclei	Adipose
E046	16.8776	505.669	489.851	Primary Natural Killer cells from peripheral blood	HSC & B-cell
E019	16.7476	507.852	492.156	iPS-18 Cells	iPSC
E020	16.667	508.021	492.4	iPS-20b Cells	iPSC
E026	16.6297	506.869	491.283	Bone Marrow Derived Cultured Mesenchymal Stem Cells	Mesench
E043	16.4943	507.643	492.184	Primary T helper cells from peripheral blood	Blood & T-cell
E114	15.9981	507.175	492.181	A549 EtOH 0.02pct Lung Carcinoma Cell Line	ENCODE2012
E014	15.1218	507.633	493.461	HUES48 Cells	ESC
E029	14.9494	507.038	493.027	Primary monocytes from peripheral blood	HSC & B-cell
E045	14.8656	506.953	493.02	Primary T cells effector/memory enriched from peripheral blood	Blood & T-cell
E098	14.7147	506.857	493.066	Pancreas	Other
E041	14.6693	507.157	493.408	Primary T helper cells PMA-I stimulated	Blood & T-cell
E094	14.5899	505.028	491.355	Gastric	Digestive
E071	14.4261	506.631	493.111	Brain Hippocampus Middle	Brain
E032	14.3632	506.436	492.975	Primary B cells from peripheral blood	HSC & B-cell
E120	14.0559	505.356	492.183	HSMM Skeletal Muscle Myoblasts Cells	ENCODE2012
E109	13.9528	507.154	494.077	Small Intestine	Digestive
E074	13.6049	505.842	493.092	Brain Substantia Nigra	Brain
E013	12.8926	504.363	492.28	hESC Derived CD56+ Mesoderm Cultured Cells	ES-deriv
E011	12.8828	506.392	494.319	hESC Derived CD184+ Endoderm Cultured Cells	ES-deriv
E103	12.8504	506.269	494.226	Rectal Smooth Muscle	Sm. Muscle
E097	12.2657	505.828	494.333	Ovary	Other
E115	12.1337	503.087	491.715	Dnd41 TCell Leukemia Cell Line	ENCODE2012
E048	11.9412	506.406	495.215	Primary T CD8+ memory cells from peripheral blood	Blood & T-cell
E104	11.6524	505.273	494.352	Right Atrium	Heart
E126	10.5979	503.229	493.296	NHDF-Ad Adult Dermal Fibroblast Primary Cells	ENCODE2012
E047	10.077	506.146	496.702	Primary T CD8+ naive cells from peripheral blood	Blood & T-cell
E121	9.6805	505.205	496.132	HSMM cell derived Skeletal Muscle Myotubes Cells	ENCODE2012
E037	9.52047	503.684	494.761	Primary T helper memory cells from peripheral blood 2	Blood & T-cell
E003	8.62994	504.08	495.992	H1 Cells	ESC
E038	8.56669	505.692	497.664	Primary T helper naive cells from peripheral blood	Blood & T-cell
E049	7.76118	503.322	496.048	Mesenchymal Stem Cell Derived Chondrocyte Cultured Cells	Mesench
E040	7.65764	503.483	496.306	Primary T helper memory cells from peripheral blood 1	Blood & T-cell
E117	5.81827	504.074	498.621	HeLa-S3 Cervical Carcinoma Cell Line	ENCODE2012
E066	4.99117	501.591	496.914	Liver	Other
E004	2.35808	501.474	499.264	H1 BMP4 Derived Mesendoderm Cultured Cells	ES-deriv

### Sheet: Table 3
Percentage of proband-sibling local GC content rank difference predicted by the chromatin state in the top tissues, neighborhood surrounding gene OPCML1
State	Fibroblast Primary Cells skin01	E092 Fetal Stomach	E017 IMR90 fetal lung fibroblasts Cell Line	E090 Fetal Muscle Leg	E118 HepG2 Hepatocellular Carcinoma Cell Line	E080 Fetal Adrenal Gland	E056 Foreskin Fibroblast Primary Cells skin02	E006 H1 Derived Mesenchymal Stem Cells	E058 Foreskin Keratinocyte Primary Cells skin03	E034 Primary T cells from peripheral blood	Descrption	State name	Avg % difference
1	-1.15693	0.680465	-1.16099	1.95389	-2.15248	0.048731	0.535128	1.62252	0.851093	0	Active TSS	TssA	0.122143
2	2.29427	0.992334	1.67772	0.96017	5.00128	0.962547	2.92095	-1.18418	1.35679	-0.047619	Flanking TSS	TssFlnk	1.49343
3	5.35169	-2.34806	-0.666407	-0.077699	-0.569674	-1.62648	1.7713	0	0.983791	1.83463	Flanking TSS Upstream	TssFlnkU	0.465308
4	0.992687	0	0	1.53715	1.27244	0.978316	0	0.046512	1.16853	0	Flanking TSS Downstream	TssFlnkD	0.599563
5	3.9655	6.27943	6.78373	4.07671	5.68528	4.39099	2.40146	4.55059	6.75115	4.00267	Strong transcription	Tx	4.88875
6	-0.691079	0.124505	-0.300654	-0.850997	0.292509	-0.255687	-0.589421	-0.111396	-0.726269	-0.118904	Weak transcription	TxWk	-0.322739
7	0.94087	2.8176	0	1.53883	0.259016	1.31541	0.878901	3.75024	2.00561	0	Genic enhancer1	EnhG1	1.35065
8	2.76289	0	0	2.25035	0	1.69798	3.48121	0	0	1.39612	Genic enhancer2	EnhG2	1.15886
9	0.172257	3.7029	3.31354	3.56703	0.960916	2.38214	0.765886	0	-0.563926	-0.869359	Active Enhancer 1	EnhA1	1.34314
10	-0.639278	-0.791634	-0.195957	0.070672	0	-0.390416	0.540418	-0.25623	-0.161906	-0.398768	Active Enhancer 2	EnhA2	-0.22231
11	2.48802	0.996823	2.68545	3.44842	1.12846	1.93608	0.97018	2.07411	1.79643	0	Weak Enhancer	EnhWk	1.7524
12	8.21563	0	7.18947	-0.357221	-0.569572	0	2.47545	-0.251806	2.83411	0	ZNF genes & repeats	ZNF/Rpts	1.95361
13	-0.153268	-0.035137	0.346787	0.724326	10.1948	0.003967	-1.7094	-0.235323	0.698463	0.414611	Heterochromatin	Het	1.02498
14	-0.336229	3.12199	3.39957	-1.6723	-2.06372	4.42916	-2.68482	-0.00673	-0.221921	-1.02046	Bivalent/Poised TSS	TssBiv	0.294454
15	3.71675	5.16134	2.47698	3.59281	0.836177	3.00967	3.06701	6.26107	2.35621	4.23013	Bivalent Enhancer	EnhBiv	3.47081
16	1.77346	11.2327	5.44702	0.59373	3.19722	4.04838	-0.235704	2.37398	-1.08652	3.87725	Repressed PolyComb	ReprPC	3.12215
17	0.262682	0.719358	-1.05484	2.48148	4.3902	-0.428577	1.30253	1.48922	1.11022	1.86489	Weak Repressed PolyComb	ReprPCWk	1.21372
18	20.2341	15.4083	17.1497	16.7657	9.40561	12.4045	18.5976	11.5637	10.7332	14.4988	Quiescent/Low	Quies	14.6761

### Sheet: Table 4
Difference between proband and sibling percentages of variants overlapping the chromatin state in the top tissues, with positive indicating preferential overlap with probands, neighborhood surrounding gene OPCML1
State	ibroblast Primary Cells skin01	E092 Fetal Stomach	E017 IMR90 fetal lung fibroblasts Cell Line	E090 Fetal Muscle Leg	E118 HepG2 Hepatocellular Carcinoma Cell Line	E080 Fetal Adrenal Gland	E056 Foreskin Fibroblast Primary Cells skin02	E006 H1 Derived Mesenchymal Stem Cells	E058 Foreskin Keratinocyte Primary Cells skin03	E034 Primary T cells from peripheral blood	Descrption	State name	Avg % difference
1	-0.428939	0.174857	-0.239678	0.385725	-0.407332	-0.007202	0.167654	0.392927	0.174857	0	Active TSS	TssA	0.0212869
2	0.582189	0.182059	0.785855	0.182059	0.975116	0.182059	1.17878	-0.232475	0.378523	-0.014405	Flanking TSS	TssFlnk	0.419976
3	1.17158	-0.610998	-0.210868	-0.014405	-0.007202	-0.414534	0.378523	0	0.189261	0.385725	Flanking TSS Upstream	TssFlnkU	0.0867082
4	0.189261	-0.203666	-0.203666	-0.007202	0.392927	0.189261	0.196464	-0.021607	0.385725	-0.203666	Flanking TSS Downstream	TssFlnkD	0.0713831
5	1.94303	2.72888	2.92535	2.33596	2.32876	2.52522	1.14997	1.5573	3.12181	2.31435	Strong transcription	Tx	2.29306
6	0.612999	-0.798259	0.023608	2.00985	2.07467	0.459749	0.620201	-0.084427	0.634606	0.735438	Weak transcription	TxWk	0.628844
7	0.582189	0.582189	0.196464	0.378523	-0.014405	0.392927	0.582189	0.785855	0.589391	0	Genic enhancer1	EnhG1	0.407532
8	0.589391	0.196464	0.196464	0.589391	0	0.392927	0.785855	0	0.196464	0.392927	Genic enhancer2	EnhG2	0.333988
9	-0.210868	1.31763	1.36804	1.36084	-0.210868	0.757045	0.182059	0.196464	-0.610998	0.385725	Active Enhancer 1	EnhA1	0.453507
10	-0.007202	-0.428939	-0.421737	-0.443344	0	-0.021607	-0.007202	-0.232475	0.189261	-0.407332	Active Enhancer 2	EnhA2	-0.178058
11	1.50689	0.903093	1.12116	1.65294	0.735438	0.910295	1.16438	0.538975	1.31763	-0.007202	Weak Enhancer	EnhWk	0.984359
12	2.21352	0.196464	2.24953	-0.210868	0.953509	0	0.663415	-0.021607	0.89589	0.196464	ZNF genes & repeats	ZNF/Rpts	0.713631
13	0.240478	-0.232475	-0.27689	-0.683021	-4.87158	-0.050416	2.50241	0.042014	-1.5297	-0.457748	Heterochromatin	Het	-0.531692
14	-0.043214	0.757045	0.77145	-0.436141	-0.443344	0.946307	-0.632605	-0.014405	-0.028809	-0.210868	Bivalent/Poised TSS	TssBiv	0.0665416
15	0.778652	1.33923	0.582189	0.917497	0.37132	0.749843	0.757045	1.36804	0.589391	0.946307	Bivalent Enhancer	EnhBiv	0.839952
16	0.67982	3.50233	2.61565	0.394928	1.27641	1.35044	-0.026809	1.64573	-0.244879	1.42246	Repressed PolyComb	ReprPC	1.26161
17	1.228	0.559381	-0.866281	2.57644	3.63278	-1.83739	1.11996	2.03026	1.91502	2.85092	Weak Repressed PolyComb	ReprPCWk	1.32091
18	-11.6278	-10.1653	-10.6166	-10.9892	-6.7862	-6.52491	-10.7823	-7.95058	-8.16344	-8.3291	Quiescent/Low	Quies	-9.19354
